# Lung, spleen and oesophagus tissue remains stable for scRNAseq in cold preservation

**DOI:** 10.1101/741405

**Authors:** E. Madissoon, A. Wilbrey-Clark, R.J. Miragaia, K. Saeb-Parsy, K. Mahbubani, N. Georgakopoulos, P. Harding, K. Polanski, K. Nowicki-Osuch, R.C. Fitzgerald, K.W. Loudon, J.R. Ferdinand, M.R Clatworthy, A. Tsingene, S. Van Dongen, M. Dabrowska, M. Patel, M.J.T. Stubbington, S. Teichmann, O. Stegle, K.B. Meyer

**Affiliations:** Wellcome Sanger Institute, Cambridge, UK; The European Bioinformatics Institute (EMBL-EBI), Wellcome Genome Campus, Hinxton, Cambridgeshire, CB10 1SD; Department of Surgery, University of Cambridge and NIHR Cambridge Biomedical Research Centre, Cambridge, CB2 0QQ; MRC Cancer Unit, Hutchinson-MRC Research Centre, University of Cambridge, Cambridge, CB2 0XZ; Molecular Immunology Unit, Department of Medicine, Cambridge, CB2 0QQ; 10x Genomics Inc., 6230 Stoneridge Mall Road, Pleasanton, CA 94588, USA

**Keywords:** Single cell RNA sequencing, human, spleen, oesophagus, lung, ischaemic time

## Abstract

**Background:** The Human Cell Atlas is a large international collaborative effort to map all cell types of the human body. Single cell RNA sequencing can generate high quality data for the delivery of such an atlas. However, delays between fresh sample collection and processing may lead to poor data and difficulties in experimental design. Despite this, there has not yet been a systematic assessment of the effect of cold storage time on the quality of scRNAseq

**Results:** This study assessed the effect of cold storage on fresh healthy spleen, oesophagus and lung from ≥5 donors over 72 hours. We collected 240,000 high quality single cell transcriptomes with detailed cell type annotations and whole genome sequences of donors, enabling future eQTL studies. Our data provide a valuable resource for the study of these three organs and will allow cross-organ comparison of cell types.

We see little effect of cold ischaemic time on cell viability, yield, total number of reads per cell and other quality control metrics in any of the tissues within the first 24 hours. However, we observed higher percentage of mitochondrial reads, indicative of cellular stress, and increased contamination by background “ambient RNA” reads in the 72h samples in spleen, which is cell type specific.

**Conclusions:** In conclusion, we present robust protocols for tissue preservation for up to 24 hours prior to scRNAseq analysis. This greatly facilitates the logistics of sample collection for Human Cell Atlas or clinical studies since it increases the time frames for sample processing.
