## Supplementary Table 1 for "Lung, spleen and oesophagus tissue remains stable for scRNAseq in cold preservation"

### Sheet: Sheet1
ID	DBD/DCD	Tissues collected	Sex	Age	Height (cm)	Weight (kg)	Alcohol units / day	Smoking history	Drug history	Infection?	NRP?
284C	DCD	Spleen	Male	55-60	175-180	80-85	3-6	Past; 20/day	No	Yes	Yes
296C	DCD	Oesophagus	Female	30-35	165-170	55-60	3-6	Current; 20/day	Unknown	Yes	No
302C	DCD	Spleen	Male	40-45	175-180	110-115	Unknown; heavy drinker	Current; 20/day	No	No	No
325C	DCD	Spleen, Oesophagus	Female	40-45	165-170	100-105	0	Past; 20/day	No	Yes	No
328C	DCD	Oesophagus	Female	50-55	165-170	105-110	1	Current; 20/day	No	Unknown	Yes
337C	DCD	Spleen	Female	20-25	160-165	60-65	0-1	Current; 10/day	No	Yes	No
343B	DBD	Lung	Female	70-75	155-160	45-50	1-2	Non	No	No	No
356C	DCD	Spleen, Oesophagus, Lung	Female	40-45	160-165	105-110	0	Non	No	Yes	Yes
362C	DCD	Oesophagus	Male	60-65	170-175	80-85	1	Non	No	No	Yes
367C	DCD	Oesophagus, Lung	Male	65-70	185-190	85-90	1	Past; 10/day	No	Yes	Yes
368C	DCD	Lung	Male	55-60	185-190	80-85	7-9	Current; 6/day	Yes, marijuana, cocaine, ecstasy	Yes	No
390C	DCD	Lung	Female	65-70	155-60	85-90	1	Non	No	No	No
