## Supplementary Table 2 for "Lung, spleen and oesophagus tissue remains stable for scRNAseq in cold preservation"

### Sheet: Lung
	0h_343B	0h_356C	0h_367C	0h_368C	0h_390C	12h_356C	12h_367C	12h_368C	12h_390C	24h_343B	24h_356C	24h_367C	24h_368C	24h_390C	72h_343B	72h_356C	72h_367C	72h_368C	72h_390C
Alveolar_Type1	36	27	39	3	20	49	49	20	50	46	53	32	19	27	153	50	61	8	22
Alveolar_Type2	623	364	124	13	131	341	21	35	894	350	538	11	142	112	709	155	13	72	28
B_cells	11	86	21	2	65	113	90	255	41	24	145	9	29	20	187	272	16	79	86
Blood_vessel	240	50	257	9	20	38	207	39	212	198	47	192	169	101	416	25	189	181	104
Ciliated	15	15	29	5	0	30	19	1	6	20	9	5	3	3	239	13	28	10	16
DC_1	4	5	31	1	14	6	22	6	27	5	5	4	3	12	0	1	12	0	5
DC_2	20	94	120	7	23	171	135	77	85	24	148	35	124	31	87	131	141	111	41
DC_activated	2	5	8	0	8	3	13	2	21	1	2	4	4	13	5	6	8	0	17
DC_Monocyte_dividing	14	24	13	0	3	44	16	1	11	8	31	2	0	2	35	15	21	0	2
DC_plasmacytoid	3	0	7	0	3	6	7	3	3	2	3	2	0	1	1	2	3	0	0
Fibroblast	114	79	454	137	243	51	295	441	405	89	138	278	516	56	217	59	489	448	115
Lymph_vessel	29	4	34	1	24	4	13	4	61	33	4	12	22	1	47	5	19	8	12
Macrophage_dividing	0	9	15	0	0	2	25	2	0	2	27	4	0	0	3	1	3	1	0
Macrophage_MARCOneg	16	36	132	11	11	53	77	54	11	7	32	23	63	10	69	36	256	24	16
Macrophage_MARCOpos	105	251	316	41	54	124	539	157	126	141	385	267	268	89	340	186	709	170	244
Mast_cells	3	13	226	4	492	9	55	13	834	4	7	60	31	339	42	17	210	49	503
Monocyte	65	462	386	158	188	462	452	714	112	141	563	76	416	82	231	467	556	145	391
Muscle_cells	19	33	87	8	74	7	67	28	126	13	24	62	6	43	95	2	35	81	29
NK	632	965	348	42	599	1087	307	194	794	505	889	115	61	672	627	831	69	19	1662
NK_dividing	3	21	6	0	4	30	5	3	3	2	29	0	0	0	4	17	0	0	3
Plasma_cells	14	25	27	2	7	22	16	57	8	7	27	6	19	4	14	5	13	2	12
T_CD4	233	839	891	29	707	550	1075	551	537	155	386	251	75	399	137	221	61	1	113
T_CD8_CytT	137	318	545	31	868	257	716	598	729	134	185	205	72	679	56	111	89	8	17
T_cells_dividing	4	25	10	1	2	5	18	3	2	2	4	4	1	1	3	1	1	1	0
T_regulatory	5	22	126	0	20	7	122	41	12	5	8	54	7	6	1	3	35	0	7

### Sheet: Oesophagus
	0h_296C	0h_325C	0h_328C	0h_356C	0h_362C	0h_367C	12h_325C	12h_328C	12h_356C	12h_362C	12h_367C	24h_296C	24h_325C	24h_328C	24h_356C	24h_362C	24h_367C	72h_296C	72h_325C	72h_328C	72h_356C	72h_362C	72h_367C
B_CD27neg	2	0	0	0	5	0	0	1	1	43	0	118	1	0	0	106	6	55	0	0	0	26	98
B_CD27pos	7	4	0	1	6	1	7	3	4	23	3	274	2	2	0	23	40	107	2	0	4	19	241
Blood_vessel	22	26	2	13	45	56	70	62	27	53	75	21	12	93	34	36	126	74	20	73	105	60	393
DC	18	20	7	18	9	14	11	4	16	17	14	13	16	7	12	7	28	25	9	26	23	5	18
Epi_basal	6	44	2	6	7	14	179	7	17	9	25	5	39	41	15	0	18	2	9	38	252	4	15
Epi_dividing	121	146	373	154	1064	484	142	453	81	996	425	1649	158	1038	72	257	1163	364	109	1149	41	411	20
Epi_stratified	485	2505	2308	1943	1284	2755	2136	2167	1414	1516	2565	5184	2279	5887	1438	487	3365	1568	2546	4076	832	1290	439
Epi_suprabasal	257	284	274	361	703	453	356	684	207	560	553	512	402	1085	190	47	697	315	302	1472	231	50	5
Epi_upper	0	626	396	348	369	912	333	336	228	585	762	33	426	565	401	19	839	23	745	336	10	855	3
Glands_duct	0	7	1	2	2	2	37	0	11	0	4	0	5	3	14	6	3	0	2	3	73	0	0
Glands_mucous	0	1	0	0	1	0	28	0	0	0	0	0	1	2	1	4	0	0	1	0	16	0	0
Lymph_vessel	0	2	3	0	5	8	0	16	1	8	11	2	1	5	7	1	3	5	0	8	17	1	1
Mast_cell	24	1	0	0	2	1	0	0	0	0	0	25	1	0	0	4	3	38	0	2	3	4	4
Mono_macro	22	8	1	3	28	5	11	3	10	18	16	27	7	3	10	43	22	31	4	11	21	8	22
NK_T_CD8_Cytotoxic	12	2	1	0	5	2	2	4	0	11	4	18	0	0	4	24	11	20	0	0	3	9	69
Stroma	3	17	3	19	55	35	9	29	5	8	76	1	7	10	22	0	44	4	16	7	13	1	121
T_CD4	33	11	10	12	124	13	30	30	12	129	20	120	27	6	8	281	92	20	11	5	12	49	295
T_CD8	29	24	4	20	57	18	30	20	23	183	26	17	34	2	7	92	74	19	4	0	12	8	94

### Sheet: Spleen
	0h_284C	0h_302C	0h_325C	0h_337C	0h_356C	12h_284C	12h_302C	12h_325C	12h_337C	12h_356C	24h_284C	24h_325C	24h_337C	24h_356C	72h_284C	72h_302C	72h_325C	72h_337C	72h_356C
B_cell	6	25	3	22	89	1	12	7	30	1524	10	3	28	15	4	286	1	17	124
B_follicular	450	670	303	347	881	68	254	371	524	4237	530	446	526	297	595	1836	151	1975	1825
B_Hypermutation	0	1	0	14	13	2	1	1	62	153	0	0	33	4	2	21	5	79	46
B_mantle	249	753	205	510	1320	82	837	230	664	2440	336	158	639	819	352	5118	129	1369	2303
CD34_progenitor	1	0	11	2	5	0	0	19	2	47	3	5	2	6	5	8	10	2	36
DC_1	4	0	2	4	18	3	2	5	2	143	2	1	2	5	3	19	0	9	15
DC_2	25	14	11	30	63	18	13	9	35	849	21	5	37	77	12	45	4	36	120
DC_activated	2	2	0	2	3	0	0	0	0	13	2	0	1	1	2	4	0	0	5
DC_plasmacytoid	7	0	7	5	18	12	1	4	7	130	6	0	14	12	0	8	1	7	17
ILC	8	29	4	11	10	10	40	6	13	209	7	6	11	3	8	164	2	13	12
Macrophage	10	5	42	4	155	9	11	21	6	441	7	24	10	11	8	5	7	24	235
Monocyte	177	155	276	84	142	153	23	644	115	691	92	265	148	137	112	63	170	145	286
NK_CD160pos	81	620	25	116	179	134	457	31	114	998	92	26	89	124	61	2937	13	82	221
NK_dividing	36	10	1	20	16	34	12	11	13	297	23	1	19	18	14	58	0	8	9
NK_FCGR3Apos	133	393	131	317	466	70	459	354	247	2011	175	136	245	316	77	1519	105	102	202
Plasma_IgG	8	17	0	5	166	3	6	0	3	1302	4	0	5	42	19	28	0	29	163
Plasma_IgM	11	22	2	8	259	1	2	2	5	1844	4	0	5	61	19	32	0	28	183
Plasmablast	5	13	1	14	94	16	1	5	13	1313	10	6	16	21	16	67	6	21	114
Platelet	1	8	7	4	11	0	1	2	3	26	1	0	3	0	1	4	0	3	4
T_CD4_conv	419	534	476	472	630	263	767	362	431	2987	285	117	414	447	129	1478	152	269	449
T_CD4_fh	22	113	49	204	574	104	44	54	106	308	64	90	142	243	19	296	56	121	128
T_CD4_naive	33	55	19	186	484	23	37	22	95	184	36	200	142	293	142	566	202	107	398
T_CD4_reg	24	71	50	80	122	48	51	30	64	93	20	45	44	64	11	86	17	22	68
T_CD8_activated	91	278	162	550	552	155	204	188	395	402	128	145	410	277	68	521	88	137	258
T_CD8_CTL	62	37	38	78	41	44	37	96	92	147	75	32	84	17	24	91	15	21	9
T_CD8_gd	87	74	28	49	19	80	87	36	44	65	43	23	64	15	56	728	30	43	49
T_CD8_MAIT	102	117	45	444	87	70	82	56	413	158	73	30	335	55	47	247	12	45	52
T_cell_dividing	10	2	1	18	22	4	4	2	12	150	10	5	16	10	3	14	5	12	19
Unknown	0	0	4	0	0	0	5	1	0	63	0	3	0	0	1	41	1	1	8
