## Supplementary Table 3 for "Lung, spleen and oesophagus tissue remains stable for scRNAseq in cold preservation"

### Sheet: Sheet1
Donor	Tissue	Timepont	RIN
284C	Spleen	0h	7.7
302C	Spleen	0h	3.7
	Spleen	12h	5
	Spleen	24h	8.8
	Spleen	72h	3.2
325C	Spleen	0h	8.6
	Spleen	12h	9.1
	Spleen	24h	8.9
	Spleen	72h	8.6
337C	Spleen	Clinic	8.8
	Spleen	12h	8.5
	Spleen	24h	8.6
	Spleen	72h	8.7
356C	Spleen	Clinic	9
	Spleen	0h	8.2
	Spleen	12h	8.3
	Spleen	24h	5.7
	Spleen	72h	8.3
343B	Lung	Clinic	9.2
	Lung	0h	9.7
	Lung	72h	10
356C	Lung	12h	8.3
	Lung	72h	9.2
367C	Lung	Clinic	8.6
	Lung	12h	7.7
	Lung	72h	8.3
368C	Lung	0h	10
	Lung	12h	7.5
	Lung	72h	10
386C	Lung	Clinic	9.5
	Lung	0h	7.9
	Lung	12h	10
	Lung	24h	10
390C	Lung	Clinic	9.6
	Lung	0h	10
	Lung	12h	10
	Lung	24h	10
	Lung	72h	9.7
325C	Oesophagus	0h	10
	Oesophagus	12h	10
	Oesophagus	24h	10
	Oesophagus	72h	9.7
328C	Oesophagus	0h	10
	Oesophagus	12h	10
	Oesophagus	24h	10
	Oesophagus	72h	9.9
356C	Oesophagus	0h	10
	Oesophagus	12h	10
	Oesophagus	24h	10
362C	Oesophagus	0h	10
	Oesophagus	12h	10
	Oesophagus	24h	10
	Oesophagus	72h	10
367C	Oesophagus	0h	10
	Oesophagus	12h	10
	Oesophagus	24h	10
	Oesophagus	72h	10
