## Supplementary Table 6 for "Lung, spleen and oesophagus tissue remains stable for scRNAseq in cold preservation"

### Sheet: Lung
Supplementary Table 6
	Endothelial_lung	Mast_lung	Fibroblast_lung	Alveolar_lung	NK_lung	Mono_macro_lung	T_cell_lung
SCGB1A1	0.167213	0.184069	0.100492	0.11006	0.206606	0.106013	0.0652659
SCGB3A1	0.161434	0.14101	0.0861021	0.10475	0.209197	0.10138	0.050566
RPL13	0.143475	0.0312283	0.0158437	0.282536	0.0948446	0.0214703	0.020499
RPS2	0.116665	0.00958269	0.0350741	0.206946	0.0768858	0.0106981	0.018711
FTH1	0.101876	0.0805244	0.0297262	0.24618	0.0718069	0.0173972	0.018483
MTRNR2L12	0.0883701	0.0846858	0.0752203	0.0951774	0.0345861	0.046859	0.0548865
S100A9	0.0761538	0.31329	0.0310105	0.0117068	0.278642	0.00100752	0.0346086
IGHG3	0.0675053	0.181635	0.0188525	0.028031	0.137356	0.0376079	0.0182608
AC090498.1	0.0660675	0.0674401	0.0386182	0.0785684	0.0286102	0.010095	0.0470382
S100A8	0.0635745	0.331369	0.0455917	0.0341681	0.272374	0.00684127	0.0339274
CLDN5	0.0625826	0.00288929	0.0055893	0.0127022	0.0068189	0.00334994	0.000701749
CCDC85B	0.0593784	0.00619605	0.00137697	0.0280831	0.0173233	0.00855653	0.000928533
PFN1	0.0588625	0.0145655	0.0510287	0.154991	0.0336073	0.0229876	0.00379918
CCL3	0.0557832	0.114871	0.0356759	0.048186	0.00186949	0.025698	0.00586081
CST3	0.0555049	0.0149965	0.0220841	0.0955912	0.0434547	0.00897472	0.00317576
CYBA	0.0554417	0.0133022	0.049761	0.0753682	0.0568868	0.0634052	0.00604708
PLCG2	0.0531068	0.00621238	0.0402983	0.0394942	0.0358068	0.00600365	0.0169485
NBEAL1	0.0521261	0.0392499	0.024768	0.00807259	0.00678928	0.000816947	0.0162263
MTRNR2L1	0.0444964	0.021673	0.00718107	0.0974897	0.0223428	0.0115945	0.0208206
IGFBP7	0.0444119	0.0122265	0.0222503	0.0493416	0.0048905	0.021336	0.0050856
JUN	0.0329982	0.189058	0.0119554	0.0660561	0.154986	0.0703884	0.0589425
BIRC3	0.0066861	0.170273	0.0036808	0.000740415	9.77e-06	0.00669116	0.00276379
IGKC	0.00662534	0.161342	0.04938	0.0128928	0.100526	0.0211882	0.00431726
HSPA1B	0.0233108	0.153769	0.0115466	0.0211043	0.0243478	0.100293	0.053634
CREM	0.000762365	0.137487	0.00433482	0.00158297	0.0532153	0.0239458	0.0441399
HSPA1A	0.0188578	0.120467	0.00499936	0.0266522	0.0281371	0.121558	0.0511482
MT-CO3	0.00827042	0.117617	0.0133305	0.058144	0.0326013	0.0292853	0.0489263
HLA-DRA	0.013768	0.11729	0.0228029	0.000626976	0.110451	0.00463959	0.00258758
DUSP1	0.00388987	0.114555	0.00408847	0.0160077	0.0159854	0.00156723	0.00499024
NKG7	0.0289321	0.107399	0.0273732	0.00995229	0.0128462	0.0126726	0.00284731
GNLY	0.0285041	0.106869	0.0194203	0.00856603	0.0256546	0.02062	0.00534499
FOS	0.00316895	0.103581	0.0122199	0.0103821	0.0200349	0.00378054	0.00417959
CD74	0.0293003	0.0998068	0.0293106	0.00405212	0.0551057	0.00278619	0.000267312
LYZ	0.0274751	0.0972496	0.00965401	0.0254924	0.0942035	0.000516365	0.00608879
IGHM	0.0192362	0.00254118	0.178872	0.0118883	0.00196939	0.0800437	0.00560005
IGLC3	0.00636255	0.00870009	0.119249	0.0232047	0.00511938	0.0380003	0.00356426
SFTPC	0.0169484	0.0681708	0.0760847	0.0241863	0.0088297	0.0747735	0.00131809
TPT1	0.0193345	0.0337614	0.065002	0.039085	0.0191015	0.0891907	0.00625918
EEF1A1	0.0142169	0.0100243	0.0583874	0.0215096	0.0282759	0.0496917	0.012319
RPL9	0.00730503	0.0436572	0.0578594	0.0319977	0.0155093	0.0316411	0.00195275
LUM	0.0384728	0.0160043	0.0547992	0.0161027	0.00699883	0.0339908	0.00406898
MTRNR2L8	0.0279554	0.0117937	0.0532219	0.0530363	0.00394491	0.0178383	0.0127266
RPS12	0.00703742	0.0487521	0.0528576	0.0316208	0.0180965	0.0409971	0.00108559
PCOLCE	0.00249487	0.00461699	0.0513475	0.00354334	0.00177906	0.00466371	0.000972707
IGHG1	0.00380016	0.00620951	0.0474724	0.00321328	0.00176664	0.0132555	0.00214851
IFITM1	0.0303108	0.0119298	0.0435597	0.0249008	0.0282046	0.00114983	0.0217788
RPL7A	0.0020973	0.0322347	0.0433128	0.017233	0.0231864	0.00772683	0.00386331
MIF	0.0441317	0.0197466	0.0299871	0.158285	0.0131198	0.00987562	0.0072641
PPDPF	0.0358492	0.00380699	0.024977	0.144437	0.00473687	0.00548683	0.000468851
ATP5D	0.0261652	0.00158447	0.00942328	0.109924	0.0100423	0.00601139	0.000926846
GLTSCR2	0.0207653	0.00469069	0.00164888	0.106484	0.0262263	0.00398677	0.0057663
MT-ND3	0.0331399	0.0746301	0.0313571	0.106011	0.0520204	0.0910916	0.056336
JUNB	0.0260351	0.0173196	0.0153855	0.0891451	0.0502724	0.0143703	0.0171574
SCAND1	0.0131011	0.00339002	0.00445818	0.0841503	0.00506891	0.00603694	0.00092375
ACTB	0.0140055	0.031348	0.0291589	0.0801365	0.0199788	0.0221361	0.00787805
MZT2B	0.0174743	0.00376402	0.00614796	0.0783979	0.00642721	0.00185965	9.48e-05
MRPL23	0.0162872	0.00170051	0.00395503	0.0776331	0.00359902	0.0172817	0.00108732
CD3D	0.00699232	0.0161784	0.00250767	0.00187929	0.0922506	0.00411206	0.00204618
TRAC	0.00115533	0.00575058	0.00638884	0.00138396	0.0831348	0.00356299	0.00200032
MGP	0.00646234	0.0624421	0.0149595	0.0127894	0.0723673	0.028369	0.00717765
CCL2	0.00290056	0.0293586	0.00679158	0.0120997	0.0698507	0.0164472	0.00923399
TPSAB1	0.0131557	0.0342978	0.0141427	0.0108437	0.0624628	0.0245076	0.00571536
TPSB2	0.0148594	0.0256508	0.0148946	0.0137783	0.0616047	0.0240914	0.00524517
SPP1	0.0172513	0.0708302	0.0366156	0.0157651	0.058236	0.0207298	0.0137017
SLPI	0.0076861	0.0446784	0.00686952	0.0110456	0.0573414	0.0206669	0.017518
MT-ND2	0.0255668	0.0858979	0.0410952	0.044461	0.0150472	0.0611841	0.0334538
DNAJB1	0.0186687	0.0912854	0.00229473	0.00955208	0.00433833	0.0561656	0.0150821
HSP90AA1	0.0159936	0.0772925	0.0157233	0.0127564	0.0151611	0.0549718	0.0178689
IER2	0.0424074	0.0288838	0.0134399	0.0719987	0.0301522	0.0530198	0.0232824
HSPA6	0.012574	0.0285625	0.0232728	0.0116551	0.00716578	0.0515765	0.014418
THBS1	0.00113755	0.0129695	0.00255963	0.0007101	0.00081177	0.0497184	0.00230108
MT-ND1	0.0306104	0.0243699	0.0239884	0.0706213	0.00899346	0.0493287	0.0141
HSPH1	0.0108538	0.0327869	0.00976596	0.00222714	0.00739906	0.0432352	0.0109201
SRGN	0.000401163	0.0507094	0.00303874	0.00741005	0.051931	0.0212955	0.0578297
CXCR4	0.00209457	0.00183069	0.0125102	0.00501529	0.0152437	0.0103455	0.0438937
TSC22D3	0.00302977	0.0102858	0.00458377	0.00650272	0.0187875	0.0064122	0.0383069
SARAF	0.00520556	0.000832326	0.00134527	0.00654449	0.00598172	0.0139174	0.033606
ARSE	0.00183474	0.014647	0.000960798	0.000342264	0.00193206	0.000394342	0.0327308
ENTPD3	0.00186552	0.000269739	0.000704826	0.000611566	0.000678341	0.00164452	0.0308969
PRTG	0.00168845	NA	0.00156568	0.00214665	0.000403279	0.00169231	0.0305212

### Sheet: Oesophagus
	Epi_dividing_oes	Epi_stratified_oes	Epi_suprabasal_oes	Epi_upper_oes
HIST1H1E	0.0679684	0.0118687	0.017122	0.000243908
S100A8	0.0531829	0.00858059	0.0455188	0.00238656
HIST1H1D	0.0501092	0.0031839	0.0120625	0.000868326
SPRR3	0.045616	0.00865994	0.0469393	0.00167959
S100A9	0.039686	0.00685728	0.0385798	0.00481626
RPL37A	0.0385381	0.0153977	0.0837064	0.000537315
KRT6A	0.0382361	0.0360059	0.038821	0.025506
RPL41	0.0370701	0.0101256	0.0233568	0.00261161
RPL13	0.0365823	0.00939098	0.0351615	0.00870149
KRT6B	0.0352554	0.0226992	0.0188934	0.017118
DONSON	0.0100054	0.0707318	0.0280992	0.0878356
TPPP3	0.0110498	0.0464987	0.031131	0.0130989
NFKBIA	0.0335845	0.0311184	0.00617269	0.0354139
SPRR1B	0.0206391	0.0309064	0.0218681	0.0112942
DSP	0.0220741	0.0287335	0.0137845	0.0100931
TNFAIP3	0.00972098	0.0249033	0.00535512	0.0192991
EHF	0.0171776	0.0242901	0.0176422	0.0197973
PHLDA2	0.0239874	0.0222006	0.0168108	0.0162951
RPS27	0.0278514	0.00998959	0.0939922	0.000719467
RPS28	0.0222882	0.0118923	0.075743	0.00184542
RPL37	0.014385	0.013199	0.0593781	0.00169457
RPL34	0.019899	0.00568878	0.0499936	0.00301957
RPL39	0.0218873	0.00733674	0.0472034	0.000296592
MT-ND3	0.0161769	0.00228177	0.0461667	0.0119819
RPL36	0.0155214	0.00892986	0.0409351	0.000263985
KLK6	0.013043	0.00828592	0.0030176	0.0438575
SPRR1A	0.00705789	0.021884	0.00476937	0.037241
CAST	0.0113839	0.0208185	0.00858493	0.0301379
IL36A	0.00104903	0.00359039	0.00077354	0.0282751
KRT14	0.0231032	0.0148626	0.0100786	0.0275557
CLCA4	0.00203063	0.0167166	0.000398596	0.0274625
AC019349.5	0.0113051	0.00583792	0.000496973	0.0267321

### Sheet: Spleen
	B_cell_spleen	Mono_macro_spleen	NK_spleen	T_cell_spleen
CD74	0.0526199	0.000999972	0.00478173	0.00620355
HIST1H2BG	0.0499054	0.00462817	0.00390654	0.0102722
IL32	0.0468135	0.0431821	0.00326316	0.00882367
RPL41	0.0386419	0.00597959	0.00375069	0.0148266
JCHAIN	0.0384877	0.0818458	0.0490671	0.05492
IGHA1	0.0363046	0.0289557	0.0272059	0.0331871
RPL17	0.0336941	0.00947004	0.0266321	0.0385194
RP1-34B20.21	0.0304207	0.00331708	0.00180785	0.00858012
RPS27	0.0272877	0.0080428	0.00723883	0.00861275
TPT1	0.0267573	0.00871011	0.0126021	0.0270594
DUSP1	0.026087	0.0149165	0.0370128	0.0382913
EEF1A1	0.0240674	0.0398933	0.0159546	0.0414745
IGKC	0.0228486	0.187187	0.0622103	0.128742
MALAT1	0.0227577	0.012995	0.0241983	0.0865139
FOS	0.0212595	0.0274537	0.0404519	0.0337856
RPS15A	0.0202579	0.0493741	0.0153617	0.0202106
IGLC3	0.019503	0.0864458	0.0575952	0.0854333
RPS27A	0.0154954	0.0587778	0.0144404	0.0209147
HLA-C	0.0118404	0.0101477	0.0427002	0.031967
HLA-B	0.0116835	0.00175588	0.0534358	0.0300266
HSPA1A	0.0108604	0.0593726	0.0494206	0.0209625
HSPA1B	0.0104849	0.0633932	0.0360808	0.0240527
IGLC2	0.0102724	0.0898927	0.0456819	0.0660513
MT-ND4L	0.00813101	0.057094	0.00154812	0.0030694
DNAJB1	0.00666305	0.0535124	0.0177804	0.0202015
FOSB	0.00426251	0.00688879	0.0411951	0.0219579
HLA-A	0.00375574	0.00531781	0.0394481	0.0231078
